# Nonsense-mediated mRNA decay relies on “two-factor authentication” by SMG5-SMG7

**DOI:** 10.1101/2020.07.07.191437

**Authors:** Volker Boehm, Sabrina Kueckelmann, Jennifer V. Gerbracht, Thiago Britto-Borges, Janine Altmüller, Christoph Dieterich, Niels H. Gehring

**Affiliations:** Institute for Genetics, University of Cologne, 50674 Cologne, Germany; Center for Molecular Medicine Cologne (CMMC), University of Cologne, 50937 Cologne, Germany; Section of Bioinformatics and Systems Cardiology, Department of Internal Medicine III and Klaus Tschira Institute for Integrative Computational Cardiology, Heidelberg University Hospital, 69120 Heidelberg, Germany; DZHK (German Centre for Cardiovascular Research), Partner site Heidelberg/Mannheim, 69120 Heidelberg, Germany; Cologne Center for Genomics (CCG), University of Cologne, 50931 Cologne, Germany

**Keywords:** Nonsense-mediated mRNA decay, mRNA degradation, gene expression, UPF1, SMG5-SMG7, SMG6

## Abstract

Eukaryotic gene expression is constantly regulated and controlled by the translation-coupled nonsense-mediated mRNA decay (NMD) pathway. Aberrant translation termination leads to NMD activation and robust clearance of NMD targets via two seemingly independent and redundant mRNA degradation branches. Here, we uncover that the loss of the first SMG5-SMG7-dependent pathway also inactivates the second SMG6-dependent branch, indicating an unexpected functional hierarchy of the final NMD steps. Transcriptome-wide analyses of SMG5-SMG7-depleted cells confirm complete NMD inhibition resulting in massive transcriptomic alterations. The NMD activity conferred by SMG5-SMG7 is determined to varying degrees by their interaction with the central NMD factor UPF1, heterodimer formation and the initiation of deadenylation. Surprisingly, we find that SMG5 functionally substitutes SMG7 and vice versa. Our data support an improved model for NMD execution that requires two-factor authentication involving UPF1 phosphorylation and SMG5-SMG7 recruitment to access SMG6 activity.
