## Supplementary Table 4 for "Nonsense-mediated mRNA decay relies on “two-factor authentication” by SMG5-SMG7"

### Sheet: Cell lines
Boehm, Kueckelmann et al. 2020 - Supplementary Table 4 - Cell lines
List of all cell lines used in this study
Cell lines
Name	Cell line	Source	Internal ID
Flp-In-T-REx-293	Flp-In-T-REx-293 WT	Thermo Fisher Scientific; Cat# R78007	Z023
Flp-In-T-REx-293 SMG7 KO-2	Flp-In-T-REx-293 SMG7 KO-2	This study	Z245
Flp-In-T-REx-293 SMG7 KO-31	Flp-In-T-REx-293 SMG7 KO-31	This study	Z318
Flp-In-T-REx-293 SMG7 KO-34	Flp-In-T-REx-293 SMG7 KO-34	This study	Z319
Flp-In-T-REx-293 SMG7 KO-2 FLAG-SMG7-WT	Flp-In-T-REx-293 SMG7 KO-2	This study	Z342
Flp-In-T-REx-293 SMG7 KO-34 FLAG-SMG7-WT	Flp-In-T-REx-293 SMG7 KO-34	This study	Z345
Flp-In-T-REx-293 SMG7 KO-2 FLAG-SMG7-G100E	Flp-In-T-REx-293 SMG7 KO-2	This study	Z426
Flp-In-T-REx-293 SMG7 KO-2 FLAG-SMG7-14-3-3mut	Flp-In-T-REx-293 SMG7 KO-2	This study	Z344
Flp-In-T-REx-293 SMG7 KO-2 FLAG-SMG7-14-3-3mut G100E	Flp-In-T-REx-293 SMG7 KO-2	This study	Z427
Flp-In-T-REx-293 SMG7 KO-2 FLAG-SMG7-1-633	Flp-In-T-REx-293 SMG7 KO-2	This study	Z500
Flp-In-T-REx-293 SMG7 KO-2 FLAG-SMG7-1-633 14‑3‑3mut	Flp-In-T-REx-293 SMG7 KO-2	This study	Z501
Flp-In-T-REx-293 SMG7 KO-2 FLAG-SMG7-1-633 G100E	Flp-In-T-REx-293 SMG7 KO-2	This study	Z502
Flp-In-T-REx-293 SMG7 KO-2 FLAG-SMG5-WT	Flp-In-T-REx-293 SMG7 KO-2	This study	Z510
Flp-In-T-REx-293 SMG7 KO-2 FLAG-SMG5-14-3-3mut	Flp-In-T-REx-293 SMG7 KO-2	This study	Z518
Flp-In-T-REx-293 SMG7 KO-2 FLAG-SMG5-G120E	Flp-In-T-REx-293 SMG7 KO-2	This study	Z517
Flp-In-T-REx-293 SMG7 KO-2 FLAG-SMG5-1-853	Flp-In-T-REx-293 SMG7 KO-2	This study	Z519
Flp-In-T-REx-293 TPI WT xrRNA 4H	Flp-In-T-REx-293 WT	This study	Z008
Flp-In-T-REx-293 TPI PTC160 xrRNA 4H	Flp-In-T-REx-293 WT	This study	Z009
Flp-In-T-REx-293 SMG7 KO-2 TPI WT xrRNA 4H	Flp-In-T-REx-293 SMG7 KO-2	This study	Z257
Flp-In-T-REx-293 SMG7 KO-2 TPI PTC160 xrRNA 4H	Flp-In-T-REx-293 SMG7 KO-2	This study	Z258
Flp-In-T-REx-293 FLAG-GST	Flp-In-T-REx-293 WT	This study	Z462
Flp-In-T-REx-293 SMG7 KO-2 FLAG-GST	Flp-In-T-REx-293 SMG7 KO-2	This study	Z515
Flp-In-T-REx-293 FLAG-UPF1 WT	Flp-In-T-REx-293 WT	This study	Z358
Flp-In-T-REx-293 FLAG-UPF1 SQ-mut	Flp-In-T-REx-293 WT	This study	Z359
Flp-In-T-REx-293 SMG7 KO-2 FLAG-UPF1 WT	Flp-In-T-REx-293 SMG7 KO-2	This study	Z360
Flp-In-T-REx-293 SMG7 KO-2 FLAG-UPF1 SQ-mut	Flp-In-T-REx-293 SMG7 KO-2	This study	Z361

### Sheet: Antibodies
Boehm, Kueckelmann et al. 2020 - Supplementary Table 4 - Antibodies
List of all antibodies used in this study
Antibodies
Name	Dilution	Source	Internal ID
Mouse monoclonal anti-alpha-Tubulin	1:5000	Sigma-Aldrich; Cat# T6074; RRID:AB_477582	AK-084
Rabbit polyclonal anti-FLAG	1:3000	Sigma-Aldrich; Cat# F7425; RRID:AB_439687	AK-100
Rabbit monoclonal anti-FLAG	1:2000	Cell Signaling Technology; Cat# 14793; RRID:AB_2572291	AK-115
Rabbit polyclonal anti-SMG5	1:1000	Proteintech; Cat# 12694-1-AP; RRID:AB_2270781	AK-140 / AK-143
Rabbit polyclonal anti-SMG6	1:3000	Abcam; Cat# ab87539; RRID:AB_10674461	AK-085 / AK-135
Rabbit polyclonal anti-SMG7	1:2000	Bethyl; Cat# A302-170A; RRID:AB_1659842	AK-133
Rabbit polyclonal anti-SMG7	1:2000	Elabscience; Cat# E-AB-32926; RRID: N/A	AK-134
Rabbit polyclonal anti-SMG7	1:1000	Biorbyt; Cat# orb214942-30; RRID: N/A	AK-136
Goat polyclonal anti-UPF1	1:1000	Bethyl; Cat# A300-038A-M; RRID:AB_2778977	AK-128
Rabbit monoclonal anti-Phospho-(Ser/Thr) (4F7)	1:3000	Cell Signaling Technology; Cat# 2909S; RRID:AB_2163443	AK-126
Peroxidase-AffiniPure Goat Anti-Rabbit	1:3000	Jackson ImmunoResearch Labs; Cat# 111-035-006; RRID:AB_2337936	AK-105
Peroxidase-AffiniPure Goat Anti-Mouse	1:3000	Jackson ImmunoResearch Labs; Cat# 115-035-003; RRID:AB_10015289	AK-101
Peroxidase-AffiniPure Donkey Anti-Goat	1:3000	Jackson ImmunoResearch Labs; Cat# 705-035-147; RRID:AB_2313587	AK-145

### Sheet: Plasmids
Boehm, Kueckelmann et al. 2020 - Supplementary Table 4 - Plasmids
List of all plasmids used in this study
Plasmids
Name	Vector	Description	Internal ID
pcDNA5/FRT/TO Mammalian Expression Vector	pcDNA5/FRT/TO	Thermo Fisher Scientific; Cat# V652020	2946
PB-CuO-MCS-IRES-GFP-EF1α-CymR-Puro Vector	PB-CuO-MCS-IRES-GFP-EF1α-CymR-Puro	System Biosciences; Cat# PBQM812A-1	2537
PB-CuO-MCS-BGH-EF1-CymR-Puro	PB-CuO-MCS-BGH-EF1-CymR-Puro	This study	2883
pOG44 Flp recombinase expression vector	pOG44	Thermo Fisher Scientific; Cat# V600520	709
Super PiggyBac Transposase expression vector	pCI-neo	This study	2553
pcDNA5/FRT/TO-TPI_WT-xrRNA-4H	pcDNA5/FRT/TO	Wild type TPI reporter with MVE xrRNA and 4H probe binding sites (Homo sapiens); Addgene ID: 108377	2185
pcDNA5/FRT/TO-TPI_PTC160-xrRNA-4H	pcDNA5/FRT/TO	PTC160 TPI reporter with MVE xrRNA and 4H probe binding sites (Homo sapiens); Addgene ID: 108378	2186
PB-CuO FLAG SMG7 FL	PB-CuO-MCS-IRES-GFP-EF1α-CymR-Puro	FLAG-tagged siRNA-resistant full-length SMG7 rescue construct	2940
PB-CuO FLAG SMG7 14-3-3mut (K66E, R163E)	PB-CuO-MCS-IRES-GFP-EF1α-CymR-Puro	FLAG-tagged siRNA-resistant full-length SMG7 14-3-3-like mutant rescue construct	2941
PB-CuO FLAG SMG7 FL G100E	PB-CuO-MCS-IRES-GFP-EF1α-CymR-Puro	FLAG-tagged siRNA-resistant full-length SMG7 G100E mutant rescue construct	2967
PB-CuO FLAG SMG7 14-3-3 mut (K66E, R163E) G100E	PB-CuO-MCS-IRES-GFP-EF1α-CymR-Puro	FLAG-tagged siRNA-resistant full-length SMG7 14-3-3-like and G100E mutant rescue construct	2968
PB-CuO FLAG SMG7 1-633	PB-CuO-MCS-IRES-GFP-EF1α-CymR-Puro	FLAG-tagged siRNA-resistant full-length SMG7 1-633 deletion mutant rescue construct	3194
PB-CuO FLAG SMG7 1-633 14-3-3mut (K66E, R163E)	PB-CuO-MCS-IRES-GFP-EF1α-CymR-Puro	FLAG-tagged siRNA-resistant full-length SMG7 1-633 deletion and 14-3-3-like mutant rescue construct	3195
PB-CuO FLAG SMG7 1-633 G100E	PB-CuO-MCS-IRES-GFP-EF1α-CymR-Puro	FLAG-tagged siRNA-resistant full-length SMG7 1-633 deletion and G100E mutant rescue construct	3196
pcDNA5/FRT/TO FLAG SMG5 FL	pcDNA5/FRT/TO	FLAG-tagged siRNA-resistant full-length SMG5 rescue construct	3173
pcDNA5/FRT/TO FLAG SMG5 14-3-3 mut (K95E, RY183EH)	pcDNA5/FRT/TO	FLAG-tagged siRNA-resistant full-length SMG5 14-3-3-like mutant rescue construct	3210
pcDNA5/FRT/TO FLAG SMG5 G120E	pcDNA5/FRT/TO	FLAG-tagged siRNA-resistant full-length SMG5 G100E mutant rescue construct	3209
pcDNA5/FRT/TO FLAG SMG5 1-853	pcDNA5/FRT/TO	FLAG-tagged siRNA-resistant full-length SMG5 1-853 deletion mutant rescue construct	3211
PB-CuO FLAG GST	PB-CuO-MCS-BGH-EF1-CymR-Puro	FLAG-tagged GST control construct	3012
PB-CuO FLAG UPF1 WT	PB-CuO-MCS-BGH-EF1-CymR-Puro	FLAG-tagged UPF1 wild type construct	2928
PB-CuO FLAG UPF1 SQ N/C-term	PB-CuO-MCS-BGH-EF1-CymR-Puro	FLAG-tagged UPF1 SQ N/C-term construct (no N-/C-terminal phosphorylation sites)	2929
pGEM4Z globin NB probe	pGEM4Z	in vitro SP6 Polymerase driven transcription of a beta globin northern blot probe	2876
pSP73 NOP56 ex8b probe	pSP73	in vitro SP6 Polymerase driven transcription of a NOP56 exon 8b northern blot probe (Lykke-Andersen et al. 2018; PMID: 30220559)	3252
pSP73 NOP56 general probe	pSP73	in vitro SP6 Polymerase driven transcription of a NOP56 general northern blot probe (Lykke-Andersen et al. 2018; PMID: 30220559)	3253

### Sheet: Primers
Boehm, Kueckelmann et al. 2020 - Supplementary Table 4 - Primers
List of all primers used in this study
Primers
Target	Name	Sequence	Description	Internal ID
SRSF2	SRSF2_e2_se	GAATCCAAATCCAGGTCGC	End-point PCR; NMD Target	P1676
SRSF2	SRSF2_e3_as	CCAGTTGCTTGTTCCAAGGA	End-point PCR; NMD Target	P1677
SMG7	SMG7_AD_se	CAGGAAGGAGTCACTGGTGT	Characterization of SMG7 on gDNA level	P1715
SMG7	SMG7_AD_as	GGACAATCACTTCCCTCAGC	Characterization of SMG7 on gDNA level	P1716
SMG7	SMG7_exon2_se	CCTGAAGGCTGACATGACA	Characterization of SMG7 on cDNA level	P1981
SMG7	SMG7_exon4_as	TGCCTGAACTTCACTCCGAT	Characterization of SMG7 on cDNA level	P1982
ITGAE	ITGAE_exon27_se	GAGTCAGGAGCGCGCTTG	End-point PCR; NMD Target	P1901
ITGAE	ITGAE_exon29_as	CACCAAGGATCTGCAGTTCA	End-point PCR; NMD Target	P1902
RSRC2	RSRC2_exon3_se	GAAGAAAACACAGGAGCCGG	End-point PCR; NMD Target	P1937
RSRC2	RSRC2_exon4_as	TTCTTTGCGTTTGTGCCTGT	End-point PCR; NMD Target	P1938
TMEM222	TMEM222_exon2_se	TTTTCCCCATCATCGGCCA	End-point PCR; NMD Target	P1899
TMEM222	TMEM222_exon3_as	TTTCCAAAGGCCATGTTGTCC	End-point PCR; NMD Target	P1900
SRSF2	SRSF2_e2-e3-splice_as	CAGGAGACCGCAGCATTTTC	qPCR; NMD Target	P1851
SRSF2	SRSF2_e2-e4-splice_as	CTGCTTGCCGATACATCATTTTC	qPCR; NMD Target	P1852
SRSF2	SRSF2_e2-splice_se	CGGTCTCCAGATCTCGTTCG	qPCR; NMD Target	P1853
C1orf43	C1orf43_qPCR_se	CTATGGGACAGGGGTCTTTGG	qPCR control	P2282
C1orf43	C1orf43_qPCR_as	TTTGGCTGCTGACTGGTGAT	qPCR control	P2283
ZFAS1	ZFAS1_qPCR_se	ATGCGGGTGTTGGAAGTAGA	For RIP-qPCR and standard qPCR; NMD Target	P2171
ZFAS1	ZFAS1_qPCR_as	ACAAGGCAGACTGAATCAAGC	For RIP-qPCR and standard qPCR; NMD Target	P2172
GAS5	GAS5_qPCR_se	TCGGCTTGACTACACTGTGT	For RIP-qPCR; NMD Target	P2163
GAS5	GAS5_qPCR_as	TGCTTGCTTGTTGTGGTCAT	For RIP-qPCR; NMD Target	P2164
RPLP0	RPLP0 FWD	GGGCGACCTGGAAGTCCAACT	For RIP-qPCR; non-NMD target	P2003
RPLP0	RPLP0 REV	CCCATCAGCACCACAGCCTTC	For RIP-qPCR; non-NMD target	P2004
EEF1A1	EEF1A1_qPCR_se	AGATTGATCGCCGTTCTGGT	For RIP-qPCR; non-NMD target	P2295
EEF1A1	EEF1A1_qPCR_as	CAGCAAAGCGACCCAAAGG	For RIP-qPCR; non-NMD target	P2296

### Sheet: siRNAs
Boehm, Kueckelmann et al. 2020 - Supplementary Table 4 - siRNAs
List of all siRNAs used in this study
siRNAs
Name	Targeting sequence	Source	Internal ID
Luciferase	5′‑CGUACGCGGAAUACUUCGA-3′	Integrated DNA Technologies	S001
SMG5	5′‑GAAGGAAAUUGGUUGAUAC-3′	Integrated DNA Technologies	S122
SMG6	5′‑GGGUCACAGUGCUGAAGUA-3′	Integrated DNA Technologies	S004
SMG7	5′‑CGAUUUGGAAUACGCUUUA-3′	Integrated DNA Technologies	S006
XRN1	5′‑AGAUGAACUUACCGUAGAA-3′	Integrated DNA Technologies	S003

### Sheet: RNA-Seq parameters
Boehm, Kueckelmann et al. 2020 - Supplementary Table 4 - RNA-Seq
List of major RNA-Seq parameters used in this study
STAR version 2.7.3a
STAR \
--runThreadN 15 \
--quantMode GeneCounts \
--genomeDir gencode.v33.SIRVomeERCCome \
--genomeLoad NoSharedMemory \
--readFilesIn $seq_reads \
--readFilesCommand gunzip -c \
--outReadsUnmapped Fastx \
--outSJfilterOverhangMin 15 15 15 15 \
--alignSJoverhangMin 15 \
--alignSJDBoverhangMin 10 \
--outFilterMultimapNmax 20 \
--outFilterScoreMin 1 \
--outFilterMismatchNmax 999 \
--outFilterMismatchNoverLmax 0.05 \
--outFilterMatchNminOverLread 0.7 \
--alignIntronMin 20 \
--alignIntronMax 1000000 \
--alignMatesGapMax 1000000 \
--chimSegmentMin 15 \
--chimScoreMin 15 \
--chimScoreSeparation 10 \
--chimJunctionOverhangMin 15 \
--twopassMode Basic \
--chimOutType SeparateSAMold \
--alignSoftClipAtReferenceEnds No \
--outSAMattributes NH HI AS nM NM MD jM jI XS \
--outSAMtype BAM SortedByCoordinate
Salmon version 1.1.0
salmon quant -i gentrome.v33.SIRVomeERCCome_index -l A \
-1 ${i}_1.fq.gz \
-2 ${i}_2.fq.gz \
-p 15 \
--useVBOpt \
--gcBias \
--seqBias \
--validateMappings \
-o Salmon/${i}
DESeq2 R package
# Get samples and check if all files are present
samples <- read.table(file.path(mydir, "DESeq2", "Samples.txt"), header = TRUE)
files <- file.path(mydir, "Salmon", samples$sample, "quant.sf")
names(files) <- samples$sample
all(file.exists(files))
# Import tx2gene file which references each transcript to the corresponding gene ID
tx2gene <- read_tsv(file.path(ref_dir, "tx2gene.gencode.v33.SIRV.ERCC.tsv"))
txi <- tximport(files, type="salmon", tx2gene=tx2gene, ignoreTxVersion = FALSE)
# Generate DESeqDataSet using samples and condition as parameters
ddsTxi <- DESeqDataSetFromTximport(txi,
colData = samples,
design = ~ condition)
# Set control condition as reference
ddsTxi$condition <- relevel(ddsTxi$condition, ref = "control")
# Filter out all low expressed genes with less than 10 counts
keep <- rowSums(counts(ddsTxi)) >= 10
ddsTxi <- ddsTxi[keep,]
# Perform the Differential expression analysis
dds <- DESeq(ddsTxi)
# Perform condition-specific DESeq2
res <- results(dds, alpha=0.05, contrast=c("condition","control"))
LeafCutter version 0.2.8
# Perform the junction counting step
for bamfile in `ls ${mydir}/BAM/*.bam`
do
sh ${leafcutter_dir}/scripts/bam2junc.sh $bamfile ${mydir}/leafcutter/Juncfile/$filename.junc
done
# Intron clustering
python leafcutter_cluster.py -j juncfile.txt -m 50 -l 500000
# Differential intron excision analysis
leafcutter_ds.R --num_threads 10 --min_samples_per_intron=3 --min_samples_per_group=3 --exon_file=gencode.v33.SIRVomeERCCome_exons_IDs.txt.gz perind_numers.counts.gz Group.txt
Isoform Switch AnalyseR analysis (1.6.0)
# Get design table
samples <- read.table(file.path(mydir, "ISAR", "Samples.txt"), header = TRUE)
myDesign <- data.frame(
sampleID = samples$sample,
condition = samples$condition
)
# Compile sampleVector from experiment file
myFiles <- file.path(mydir, "Salmon", samples$sample, "quant.sf")
names(myFiles) <- samples$sample
# Import quantifications
salmonQuant <- importIsoformExpression(
sampleVector = myFiles,
addIsofomIdAsColumn = TRUE
)
# Get comparison data frame
myComparison <- data.frame(
condition_1 = "control",
condition_2 = cond[-1]
)
# Generate switchlist
SwitchList <- importRdata(
isoformCountMatrix = salmonQuant$counts,
isoformRepExpression = salmonQuant$abundance,
designMatrix = myDesign,
addAnnotatedORFs = TRUE,
onlyConsiderFullORF = FALSE,
removeNonConvensionalChr = TRUE,
isoformExonAnnoation = file.path(ref_dir, "Gencode", "gencode.v33.SIRVomeERCCome.annotation.gtf"),
comparisonsToMake= myComparison,
showProgress = TRUE,
ignoreAfterBar = TRUE,
ignoreAfterSpace = TRUE,
ignoreAfterPeriod = FALSE,
removeTECgenes = TRUE
)
# Filtering
SwitchList_filt <- preFilter(
SwitchList,
geneExpressionCutoff = 1,
isoformExpressionCutoff = 0,
IFcutoff=0.01,
removeSingleIsoformGenes = TRUE,
reduceToSwitchingGenes=FALSE,
alpha=0.05,
dIFcutoff = 0.1,
quiet=FALSE
)
# Testing for Isoform Switches via DEXSeq
SwitchList_filt_Analyzed <- isoformSwitchTestDEXSeq(
switchAnalyzeRlist = SwitchList_filt,
reduceToSwitchingGenes=TRUE
)
SwitchList_filt_Analyzed <- analyzeSwitchConsequences(
SwitchList_filt_Analyzed,
consequencesToAnalyze = c('NMD_status'),
dIFcutoff = 0.1,
showProgress=TRUE
)
